# Post-admixture selection favours Duffy negativity in the Lower Okavango Basin

**DOI:** 10.1101/2025.11.06.687002

**Authors:** Artem Kasianov, Anne-Maria Fehn, Maitseo Bolaane, Gaseitsiwe Masunga, Ezequiel Chimbioputo Fabiano, Jorge Rocha

## Abstract

The FY*B^ES^ allele in the human Duffy blood group is nearly fixed across much of sub-Saharan Africa. Individuals homozygous for this allele (Duffy-negative) were considered resistant to red blood cell invasion by the malaria parasite *Plasmodium vivax*, restricting its distribution across the continent. However, as recent studies have demonstrated that *P. vivax* can infect Duffy-negative individuals and is widespread among African populations where FY*B^ES^ predominates, long-standing assumptions about the evolutionary relationship between Duffy negativity and parasite resistance should be re-evaluated across diverse geographic, ecological and epidemiological settings. Previous research investigating the role of natural selection in increasing the frequency of the FY*B^ES^ allele has primarily centered on admixed populations with African and non-African ancestries from regions with long-documented *P. vivax* transmission. Here, we focus on the Khwe foragers from the lower Okavango River Basin, where the parasite has only recently been reported. Using locus-specific statistics, simulations of neutral scenarios, and local ancestry inference, we found strong evidence for post-admixture selection promoting FY*B^ES^ introgression from Bantu-speaking populations into the Khwe. If *P. vivax* resistance indeed drove the rise in FY*B^ES^ allele frequency, our findings suggest that the parasite has been present in the region at least 500 to 1,000 years ago.
