## Supplemental Tables for "Post-admixture selection favours Duffy negativity in the Lower Okavango Basin"

### Sheet: TableS1
Table S1 – Newly sampled and contextual African populations included in this study
Population	Language	Language group	Sample size	Country	Region	Latitude	Longitude	References
Ju|'hoan North	Ju|'hoan	Kx'a	8	Namibia	Southern Africa	-18.94	21.45	J. K. Pickrell. et al.. The genetic prehistory of southern Africa. Nat Commun 3. 1143 (2012)
Ju|'hoan South	Ju|'hoan	Kx'a	5	Botswana	Southern Africa	-21.15	20.68	I. Lazaridis. et al.. Ancient human genomes suggest three ancestral populations for present-day Europeans. Nature 513. 409–413 (2014)
Taa West	Taa	Tuu	14	Botswana	Southern Africa	-23.64	20.27	N. Patterson. et al.. Ancient admixture in human history. Genetics 92. 1065–1093 (2012)
Taa North	Taa	Tuu	9	Botswana	Southern Africa	-23.01	22.42	N. Patterson. et al.. Ancient admixture in human history. Genetics 92. 1065–1093 (2012)
Taa East	Taa	Tuu	6	Botswana	Southern Africa	-24.24	22.82	N. Patterson. et al.. Ancient admixture in human history. Genetics 92. 1065–1093 (2012)
ǂKhomani	ǂKhomani	Tuu	9	South Africa	Southern Africa	-27.50	21.00	I. Lazaridis. et al.. Ancient human genomes suggest three ancestral populations for present-day Europeans. Nature 513. 409–413 (2014)
ǁAni-Khwe	Khwe	Khoe-Kwadi	30	Botswana	Southern Africa	-18.41	21.95	this study
Non-ǁAni-Khwe	ǁAni	Khoe-Kwadi	84	Botswana. Namibia	Southern Africa	-18.50	22.41	this study
Shua	Shua	Khoe-Kwadi	9	Botswana	Southern Africa	-20.55	25.33	I. Lazaridis. et al.. Ancient human genomes suggest three ancestral populations for present-day Europeans. Nature 513. 409–413 (2014)
Nama	Nama-Damara	Khoe-Kwadi	16	Namibia	Southern Africa	-24.27	17.26	I. Lazaridis. et al.. Ancient human genomes suggest three ancestral populations for present-day Europeans. Nature 513. 409–413 (2014)
Hai||om	Hai||om	Khoe-Kwadi	7	Namibia	Southern Africa	-19.35	16.97	J. K. Pickrell. et al.. The genetic prehistory of southern Africa. Nat Commun 3. 1143 (2012)
Kwangali	Kwangali	Bantu	35	Namibia	Southern Africa	-17.75	19.06	this study
Ovimbundu	Umbundu	Bantu	6	Angola	Southern Africa	-15.31	13.99	S. Oliveira. et al.. Genome-wide variation in the Angolan Namib Desert reveals unique pre-Bantu ancestry. Science Advances 9: eadh3822 (2023)
Nyaneka	Nyaneka	Bantu	14	Angola	Southern Africa	-11.89	14.92	S. Oliveira. et al.. Genome-wide variation in the Angolan Namib Desert reveals unique pre-Bantu ancestry. Science Advances 9: eadh3822 (2023)
Masai	Maa	Eastern Sudanic	11	Kenya	East Africa	-1.30	35.50	J. K. Pickrell. et al.. The genetic prehistory of southern Africa. Nat Commun 3. 1143 (2012)
Datog	Datooga	Eastern Sudanic	3	Tanzania	East Africa	-3.33	35.67	I. Lazaridis. et al.. Ancient human genomes suggest three ancestral populations for present-day Europeans. Nature 513. 409–413 (2014)
Somali	Somali	Afro-Asiatic	13	Kenya	East Africa	5.60	48.30	N. Patterson. et al.. Ancient admixture in human history. Genetics 92. 1065–1093 (2012)
Hadza	Hadza	Hadza	15	Tanzania	East Africa	-3.70	35.20	J. K. Pickrell. et al.. The genetic prehistory of southern Africa. Nat Commun 3. 1143 (2012)

### Sheet: TableS2
Table S2 - Estimates of ancestry proportions in the Khwe. Standard deviations are given in parentheses
	Ancestry
Population	Bantu	Southern Africa	East Africa	n1
ǁAni-Khwe	0.626 (0.100)	0.255 (0.076)	0.118 (0.026)	30
non-ǁAni Khwe	0.563 (0.092)	0.322 (0.083)	0.114 (0.029)	84
Khwe	0.580(0.098)	0.305 (0.086)	0.115 (0.026)	114
1. Sample size (individuals)

### Sheet: TableS3
Table S3 - Distribution of Duffy genotypes and phenotypes in samples from the present study
Population	rs2814778 genotypes			rs12075 genotypes			Duffy blood group genotypes1				Duffy blood group phenotypes1			n2
	T/T	T/C	C/C	A/A	G/A	G/G	A/A	A/BES	B/BES	BES/BES	Fy(a+b-)	Fy(a-b+)	Fy(a–b–)
ǁAni-Khwe	-	-	30	30	-	-	-	-	-	30	-	-	30	30
non-ǁAni Khwe	1	12	71	77	6	1	1	6	6	71	7	6	71	84
Khwe	1	12	101	107	6	1	1	6	6	101	7	6	101	114
Kwangali	-	-	26	26	-	-	-	-	-	26	-	-	26	26
1. Inferred from rs2814778 and rs12075 genotypes
2. Sample size (individuals)

### Sheet: TableS4
Table S4 - FY*BES allele frequencies
Population	FY*BES frequency	n1	Source
ǁAni-Khwe	1.00	30	This study
non-ǁAni Khwe	0.92	84	This study
Khwe	0.94	114	This study
Kwangali	1.00	26	This study
Ju|'hoan	0.11	19	DC Petersen et al. Complex patterns of genomic admixture within southern Africa. PLoS Genet 9, e1003309 (2013)
Somali	0.92	1,020	P Sistonen et al. Distribution of blood groups in the East African Somali population. Hum. Hered. 37: 300-313 (1987)
1. Sample size (individuals)

### Sheet: TableS5
Table S5-Simulation scenarios used to generate distributions of expected FY*BES frequencies under admixture and genetic drift
Admixture model		Scenario	Observed FY*BES frequency	Expected FY*BES frequency	M11	M22	m3	Initial FY*BES frequency					Generations with FY*BES frequency >0			N6	% simulations with final frequency≥ observed FY*BES frequency
								Pre-Bantu Hybrid	Bantu Parent	Southern Africa Parent	East Africa Parent		Pre-Bantu (T1)4	Post-Bantu (T2)5	Total
		1	0.94	0.72	0.27	0.58	-	0.33	1.00	0.11	0.92		0	60	60	200	8
		2	0.94	0.72	0.27	0.58	-	0.33	1.00	0.11	0.92		20	40	60	200	4
		3	0.94	0.72	0.27	0.58	-	0.33	1.00	0.11	0.92		35	25	60	200	2
		4	0.94	0.72	0.27	0.58	-	0.33	1.00	0.11	0.92		35	25	60	300	0.7
		5	0.94	0.72	0.27	0.58	-	0.33	1.00	0.11	0.92		35	25	60	400	0.2
		6	0.94	0.72	0.27	0.58	-	0.33	1.00	0.11	0.92		35	25	60	500	0.06
		7	0.94	0.72	0.27	0.58	-	0.33	1.00	0.11	0.92		35	25	60	600	0.03
		8	0.94	0.72	0.27	0.58	-	0.33	1.00	0.11	0.92		35	25	60	700	0.059
		9	0.94	0.72	0.27	0.58	-	0.33	1.00	0.11	0.92		35	25	60	800	0.007
		10	0.94	0.72	0.27	0.58	-	0.33	1.00	0.11	0.92		35	25	60	900	0.002
Two pulse		11	0.94	0.72	0.27	0.58	-	0.33	1.00	0.11	0.92		35	25	60	1000	0.002
(c. Figure 2A)		12	0.94	0.58	-	0.58	-	0	1.00	0	0		-	60	60	200	1
		13	0.94	0.58	-	0.58	-	0	1.00	0	0		-	40	40	200	0.3
		14	0.94	0.58	-	0.58	-	0	1.00	0	0		-	25	25	200	0.03
		15	0.94	0.58	-	0.58	-	0	1.00	0	0		-	25	25	300	0.002
		16	0.94	0.58	-	0.58	-	0	1.00	0	0		-	25	25	400	0.001
		17	0.94	0.58	-	0.58	-	0	1.00	0	0		-	25	25	500	0
		18	0.94	0.58	-	0.58	-	0	1.00	0	0		-	25	25	600	0
		19	0.94	0.58	-	0.58	-	0	1.00	0	0		-	25	25	700	0
		20	0.94	0.58	-	0.58	-	0	1.00	0	0		-	25	25	800	0
		21	0.94	0.58	-	0.58	-	0	1.00	0	0		-	25	25	900	0
		22	0.94	0.58	-	0.58	-	0	1.00	0	0		-	25	25	1000	0
		23	0.94	0.72	0.27	na7	0.0145	0.33	1.00	0.11	0.92		0	60	60	200	3
		24	0.94	0.72	0.27	na	0.0215	0.33	1.00	0.11	0.92		20	40	60	200	2
		25	0.94	0.72	0.27	na	0.0345	0.33	1.00	0.11	0.92		35	25	60	200	0.9
		26	0.94	0.72	0.27	na	0.0345	0.33	1.00	0.11	0.92		35	25	60	300	0.2
		27	0.94	0.72	0.27	na	0.0345	0.33	1.00	0.11	0.92		35	25	60	400	0.05
		28	0.94	0.72	0.27	na	0.0345	0.33	1.00	0.11	0.92		35	25	60	500	0.02
		29	0.94	0.72	0.27	na	0.0345	0.33	1.00	0.11	0.92		35	25	60	600	0.009
One pulse		30	0.94	0.72	0.27	na	0.0345	0.33	1.00	0.11	0.92		35	25	60	700	0.001
+		31	0.94	0.72	0.27	na	0.0345	0.33	1.00	0.11	0.92		35	25	60	800	0
Continuous gene flow		32	0.94	0.72	0.27	na	0.0345	0.33	1.00	0.11	0.92		35	25	60	900	0
(c. Figure 2B)		33	0.94	0.72	0.27	na	0.0345	0.33	1.00	0.11	0.92		35	25	60	1000	0
		34	0.94	0.58	-	na	0.0145	0	1.00	0	0		-	60	60	200	0.09
		35	0.94	0.58	-	na	0.0215	0	1.00	0	0		-	40	40	200	0.004
		36	0.94	0.58	-	na	0.0345	0	1.00	0	0		-	25	25	200	0
		37	0.94	0.58	-	na	0.0345	0	1.00	0	0		-	25	25	300	0
		38	0.94	0.58	-	na	0.0345	0	1.00	0	0		-	25	25	400	0
		39	0.94	0.58	-	na	0.0345	0	1.00	0	0		-	25	25	500	0
		40	0.94	0.58	-	na	0.0345	0	1.00	0	0		-	25	25	600	0
		41	0.94	0.58	-	na	0.0345	0	1.00	0	0		-	25	25	700	0
		42	0.94	0.58	-	na	0.0345	0	1.00	0	0		-	25	25	800	0
		43	0.94	0.58	-	na	0.0345	0	1.00	0	0		-	25	25	900	0
		44	0.94	0.58	-	na	0.0345	0	1.00	0	0		-	25	25	1000	0
1. East African-related ancestry proportion				4.Number of generations between the first admixture pulse and the onset of Bantu admixture
2. Bantu-related ancestry proportion				5.Number of generations from Bantu admixture to present
3. Migration rate from the Bantu donor population per generation				6.Population size
				7. Not applicable

### Sheet: TableS6
Table S6-Local ancestry deviations around the FY*BES allele (chr1:159174683) using different phasing methods, admixture times and ancestry panels. Results for the joint Khwe sample are highlighted in gray. Results reported in the text and in Figures 3 and S5 are shown in bold.
Population	Ancestry	Ancestry Proxy	Genomic fragment		Local Ancestry		SD from average	Grubbs test1 p-value	% windows with local ancestry ≥ or ≤ inferred	Phasing Method	Admixture time (generations)
			Start	End	Inferred	Average
ǁAni-Khwe	Bantu	Kwangali	159138467	159742525	0.857	0.626	2.35	0.02	0.86	Beagle 5.4	25
	Southern African	Ju|'hoan	159138467	159742525	0.036	0.255	-2.54	0.01	0.3
	East African	Somali	159138467	159742525	0.107	0.118	-0.12	0.9	48
non-ǁAni Khwe	Bantu	Kwangali	158909164	159527794	0.718	0.563	2.16	0.03	2
	Southern African	Ju|'hoan	159138467	159527794	0.112	0.322	-3.35	0.0008	0.04
	East African	Somali	159138467	159527794	0.171	0.114	1.27	0.2	10
Khwe	Bantu	Kwangali	159138467	159527794	0.752	0.58	2.68	0.0075	0.3
	Southern African	Ju|'hoan	159138467	159527794	0.093	0.305	-3.79	0.0002	0.02
	East African	Somali	159138467	159527794	0.155	0.115	1.01	0.31	15
ǁAni-Khwe	Bantu	Kwangali	158909164	159431735	0.948	0.675	2,79	0.005	0.2	Beagle 5.4	25
	Southern African	Ju|'hoan	158909164	159742525	0	0.255	-2,92	0.003	0.04
	East African	Hadza	158089973	159431735	0.052	0.069	-0,301	0.8	49
non-ǁAni Khwe	Bantu	Kwangali	158909164	159742525	0.865	0.61	3,7	0.0002	0.08
	Southern African	Ju|'hoan	158909164	159742525	0.129	0.323	-2,99	0.003	0.06
	East African	Hadza	158909164	159742525	0.006	0.067	-1,41	0.2	3
Khwe	Bantu	Kwangali	158909164	159431735	0.886	0.627	4,07	5e-05	0.03
	Southern African	Ju|'hoan	158909164	159431735	0.096	0.306	-3,64	0.0003	0.04
	East African	Hadza	158909164	159431735	0.018	0.067	-1,22	0.22	7
ǁAni-Khwe	Bantu	Kwangali	159138467	159283746	0.833	0.61	2,31	0.02	0.9	Beagle 5.4	39
	Southern African	Ju|'hoan	159138467	159283746	0.056	0.26	-2,38	0.02	0.3
	East African	Somali	159138467	159283746	0.111	0.13	-0,27	0.79	44
non-ǁAni Khwe	Bantu	Kwangali	159138467	159527794	0.692	0.554	2,02	0.04	3
	Southern African	Ju|'hoan	159138467	159527794	0.112	0.323	-3,36	0.0008	0.04
	East African	Somali	159138467	159527794	0.195	0.123	1,44	0.15	9
Khwe	Bantu	Kwangali	159138467	159527794	0.726	0.568	2,53	0.01	0.8
	Southern African	Ju|'hoan	159138467	159527794	0.099	0.307	-3,74	0.0002	0.04
	East African	Somali	159138467	159527794	0.175	0.125	1,09	0.3	14
ǁAni-Khwe	Bantu	Kwangali	159138467	159898913	0.879	0.63	2,6	0.009	0.5	ShapeIT 2.9	25
	Southern African	Ju|'hoan	158089973	159898913	0.034	0.255	-2,52	0.01	0.2
	East African	Somali	159138467	160470258	0.086	0.115	-0,44	0.66	40
non-ǁAni Khwe	Bantu	Kwangali	159138467	159742525	0.718	0.566	2,16	0.03	2
	Southern African	Ju|'hoan	159138467	159742525	0.106	0.32	-3,35	0.0008	0.07
	East African	Somali	159138467	159742525	0.176	0.114	1,3	0.19	10
Khwe	Bantu	Kwangali	159138467	159742525	0.759	0.583	2,75	0.006	0.4
	Southern African	Ju|'hoan	159138467	159742525	0.088	0.303	-3,77	0.0002	0.07
	East African	Somali	159138467	159742525	0.154	0.114	0,89	0.4	19
ǁAni-Khwe	Bantu	Kwangali	159138467	159283746	0.789	0.606	1,89	0.06	3	ShapeIT 2.9	39
	Southern African	Ju|'hoan	159138467	159283746	0.105	0.262	-1,83	0.07	3
	East African	Somali	159138467	159283746	0.105	0.132	-0,38	0.7	43
non-ǁAni Khwe	Bantu	Kwangali	159138467	159742525	0.716	0.55	2,38	0.02	1
	Southern African	Ju|'hoan	159138467	159742525	0.101	0.324	-3,52	0.0004	0.03
	East African	Somali	159138467	159742525	0.183	0.126	1,13	0.3	13
Khwe	Bantu	Kwangali	159138467	159283746	0.734	0.564	2,66	0.008	0.6
	Southern African	Ju|'hoan	159138467	159283746	0.102	0.308	-3,67	0.0002	0.05
	East African	Somali	159138467	159283746	0.164	0.127	0,78	0.4	21
1. F Grubbs Procedures for detecting outlying observations in samples. Technometrics 11. 1-21 (1969)

### Sheet: TableS7
Table S7 - Estimated selection coefficients under different admixture scenarios, assuming infinite population size.
Admixture model		Scenario in Table S5	Panel in Figure S6	FY*BES frequency change		Generations with FY*BES frequency >0				s3
						Pre-Bantu (T1)1	Post-Bantu (T2)2	Total		h4=0,5	h=1
Two pulse		1	A	0.72→0.94		0	60	60		0.059	0.035
		2	B	0.33→0.94		20	40	60		0.069	0.046
		3-11	C	0.33→0.94		35	25	60		0.075	0.057
		12	D	0.58→0.94		-	60	60		0.079	0.05
		13	E	0.58→0.94		-	40	40		0.116	0.074
		14-22	F	0.58→0.94		-	25	25		0.179	0.114
1. Number of generations between the first admixture pulse and the onset of Bantu admixture
2. Number of generations from Bantu admixture to present
3. Selection coefficient
4. Dominance coefficient
